# REVOLVER: a low-cost automated protein purifier based on parallel preparative gravity column workflows

**DOI:** 10.1101/2021.12.12.472287

**Authors:** Patrick Diep, Jose L. Cadavid, Alexander F. Yakunin, Alison P. McGuigan, Radhakrishnan Mahadevan

## Abstract

Protein purification is a ubiquitous operation in biochemistry and life sciences and represents a key step to producing purified proteins for research (understanding how proteins work) and various applications. The need for scalable and parallel protein purification systems keeps growing due to the increase in throughput in the production of recombinant proteins and in the ever-growing scale of biochemistry research. Therefore, automating the process to handle multiple samples in parallel with minimal human intervention is highly desirable; yet only a handful of such tools have been developed, all of which are closed source and expensive. To address this challenge, we present REVOLVER, a 3D-printed programmable and automatic protein purification system based on gravity-column workflows and controlled by Arduino boards that can be built for under $130 USD. REVOLVER completes a full protein purification process with almost no human intervention and yields results equivalent to those obtained by an experienced biochemist when purifying a real-world protein sample. We further present and describe MULTI-VOLVER, a scalable version of the REVOLVER that allows for parallel purification of up to six samples and can be built for under $250 USD. Both systems will be useful to accelerate protein purification and ultimately link them to bio-foundries for protein characterization and engineering.

**Specifications Table:** 
