## Supplementary Table 1 - Bill of materials and tools for "REVOLVER: a low-cost automated protein purifier based on parallel preparative gravity column workflows"

### Sheet: BOM
Designator	Components	Cost per package - CAD	Items per package	Items per REVOLVER	Total cost per REVOLVER (CAD)	Items per 3-Worker MULTIVOLVER	Total cost per 3-Worker MULTIVOLVER (CAD)	Items per 6-Worker MULTIVOLVER	Total cost per 6-Worker MULTIVOLVER (CAD)	Material Source	Material type
PURCHASED IN SETS
Servo	SG90 servo motor	18	5	1	3.6	4	14.4	4	14.4	https://www.amazon.ca/gp/product/B07Z16DWGW/ref=ppx_yo_dt_b_asin_title_o08_s00?ie=UTF8&psc=1	Electronic Component
Servo horn	Single-sided horn for SG90 servo motor				cost included above		cost included above		cost included above	https://www.amazon.ca/gp/product/B07Z16DWGW/ref=ppx_yo_dt_b_asin_title_o08_s00?ie=UTF8&psc=1	Metal
6 mm phillips screw	6 mm phillips screw				cost included above		cost included above		cost included above	https://www.amazon.ca/gp/product/B07Z16DWGW/ref=ppx_yo_dt_b_asin_title_o08_s00?ie=UTF8&psc=1	Metal
Stepper	28BYJ-48 stepper motor with ULN2003 driver board	20	5	1	4	3	12	3	12	https://www.amazon.ca/gp/product/B087B5NWY4/ref=ppx_yo_dt_b_asin_title_o00_s00?ie=UTF8&psc=1	Electronic Component
Stepper driver	ULN2003 (DIP-16L) Darlington array				cost included above		cost included above		cost included above	https://www.amazon.ca/gp/product/B087B5NWY4/ref=ppx_yo_dt_b_asin_title_o00_s00?ie=UTF8&psc=1	Electronic Component
HARDWARE
PLA filament	EconoFil™ PLA 3D printer filament (assorted colours)	25	1	0.3	7.5	0.6	15	0.95	23.75	www.filaments.ca	PLA		kg
PVC pipe	PVC pipe (30 cm length, 2-1/4" (60.4 mm) outer diameter)	33.44	5	0	0	1	6.688	1	6.688	https://www.mcmaster.com/48925K99/	PVC		ft
12 mm M3 screw	12 mm M3 screw	1.5	4	2	0.75	9	3.375	15	5.625	https://www.creatroninc.com/product/12mm-m3-machine-screw-4-pack/	Metal
6 mm M3 screw	6 mm M3 screw	1.5	4	4	1.5	16	6	28	10.5	https://www.creatroninc.com/product/6mm-m3-tapper-machine-screw-4-pack/	Metal
M3 nut	M3 nut	1	4	2	0.5	9	2.25	15	3.75	https://www.creatroninc.com/product/m3-nut-4-pack/	Metal
Small tubing	Nalgene™ 489 Linear LDPE Tubing (8010-0125)	100	100	10	10	12	12	15	15	https://www.thermofisher.com/order/catalog/product/8010-0125	LDPE		ft
Large tubing	Nalgene™ 50 Platinum-Cured Silicone Tubing (8060-0060)	114	50	1	2.28	1.5	3.42	2	4.56	https://www.thermofisher.com/order/catalog/product/8060-0020	Silicone		ft
1-way valve	Check Valve, Female Luer Lock Inlet, Barbed Outlet	0.78	1	2	1.56	2	1.56	2	1.56	https://www.qosina.com/check-valve-white-inlet-clear-outlet-female-luer-lock-barbed-80505	Plastic
Valve adaptor	Male Luer with Spin Lock to Barb	0.65	1	2	1.3	2	1.3	2	1.3	https://www.qosina.com/male-luer-with-spin-lock-to-barb-89341	Plastic
Tube connector	Hose tubing connectors, straight, conical nozzles (5-7 mm)	9.98	10	7	6.986	10	9.98	13	12.974	https://www.buerkle.de/en/hose-tubing-connectors-straight-conical-nozzles#similar	Plastic
Y Connector	Y Connector, Barbed, Natural	1.58	1	0	0	3	4.74	5	7.9	https://www.qosina.com/Y-Connector-Barbed-Natural-61628	Plastic
ELECTRONICS
Prototyping board	3cm x 7cm double-sided prototyping board	2.8	1	1	2.8	1	2.8	2	5.6	https://www.creatroninc.com/product/3-x-7cm-double-side-fr4-prototyping-board/	Electronic Component
Headers (male/female)	Header connector (male header, female header)	10.99	20	2	1.099	8	4.396	14	7.693	https://www.amazon.ca/Neuftech-2-54mm-Single-Header-cannector/dp/B00QHS1IYG/ref=sr_1_3?keywords=header+connector&qid=1636819790&s=hi&sr=1-3	Electronic Component
Power block	Screw Terminal Block	1.5	1	1	1.5	1	1.5	1	1.5	https://www.creatroninc.com/product/2p-screw-terminal-block-0-2-2/	Electronic Component
DC pumps	12V DC pumps	13.98	1	3	41.94	3	41.94	3	41.94	https://www.amazon.ca/Gikfun-Aquarium-Cooled-Diaphragm-EK1856C/dp/B0744DL1S9/ref=sr_1_29?keywords=12V+dc+pump&qid=1636816619&sr=8-29	Electronic Component
Nano	Arduino Nano	28	5	1	5.6	4	22.4	7	39.2	https://www.amazon.ca/gp/product/B0816SGKHH/ref=ppx_yo_dt_b_asin_title_o09_s00?ie=UTF8&psc=1	Electronic Component
Hall sensor	A3144 hall effect sensor	13	20	2	1.3	6	3.9	12	7.8	https://www.amazon.ca/Effect-Sensor-A3144-A3144E-OH3144E/dp/B07QNX6HWT/ref=sr_1_5?keywords=A3144+hall+effect+sensor&qid=1636818623&sr=8-5	Electronic Component
Magnet	3x2mm round magnet	14	150	1	0.0933333	6	0.56	12	1.12	https://www.amazon.ca/Magnets-Refrigertor-Whiteboard-Durable-Multi-Use/dp/B07C9FDR7V/ref=sr_1_7?keywords=3x2mm+round+magnet&qid=1636818656&sr=8-7	Electronic Component
Jumper (FM)	Jumper wires (FM)	5.95	40	10	1.4875	25	3.71875	40	5.95	https://www.creatroninc.com/product/40-pin-m-f-splittable-jumper-wire/	Electronic Component
Jumper (MM)	Jumper wires (MM)	5.95	40	5	0.74375	10	1.4875	15	2.23125	https://www.creatroninc.com/product/40-pin-m-m-splittable-jumper-wire/	Electronic Component
Jumper (FF)	Jumper wires (FF)	5.95	40	5	0.74375	10	1.4875	15	2.23125	https://www.creatroninc.com/product/40-pin-f-f-splittable-jumper-wire/	Electronic Component
Alligators	Alligator to Jumper wires (assorted M and F ends)	6.5	10	6	3.9	6	3.9	6	3.9	https://www.creatroninc.com/product/alligator-to-jumper-cable-10-pack/	Electronic Component
Hookup wire	22AWG Hookup Wire (Black)	4.75	1	0.2	0.95	0.5	2.375	1	4.75	https://www.creatroninc.com/product/22awg-hookup-wire-black/	Electronic Component
Power supply	Variable voltage power supply	27.99	1	2	55.98	2	55.98	2	55.98	https://www.amazon.ca/gp/product/B083W5HC37/ref=ppx_yo_dt_b_asin_title_o04_s00?ie=UTF8&psc=1	Electronic Component
16-pin socket	16 pin DIP IC socket	0.39	1	1	0.39	3	1.17	6	2.34	https://www.pcboard.ca/16-pin-ic-socket-narrow	Electronic Component
MOSFET	IRF520 N-channel MOSFET	2	1	2	4	2	4	2	4	https://www.creatroninc.com/product/irf520-n-channel-mosfet-100v-9-7a/	Electronic Component
10 kOhm resistor	10 kOhm resistor	0.25	10	2	0.05	2	0.05	2	0.05	https://www.creatroninc.com/product/1-4w-assorted-resistor-kit/	Electronic Component
1N4006 diode	1N4007 rectifier diode	1	4	2	0.5	2	0.5	2	0.5	https://www.creatroninc.com/product/1n4007-1000v-1a-rectifier-diode-4-pack/	Electronic Component
10 uF capacitor	10 uF radial electrolytic capacitor	0.45	2	1	0.225	4	0.9	7	1.575	https://www.creatroninc.com/product/electrolytic-capacitor/	Electronic Component
PCB	Printed circuit board	15	10	1	1.5	4	6	7	10.5	https://jlcpcb.com/?href=easyeda-home	Electronic Component
				TOTAL	164.778	TOTAL	251.778	TOTAL	318.867

### Sheet: Tools
TOOLS
Phillips screw driver
Hot-glue sticks
Hot-glue gun
Solder wire
Soldering iron
Wire strippers
Needle nose pliers
Flush cutter pliers
Short tweezers (~10 cm)
Long tweezers (>20 cm)
21G syringe needle, Cat#:305165 (optional)		https://www.bd.com/en-us/offerings/capabilities/syringes-and-needles/conventional-syringes-and-needles/conventional-needles/view-ordering-information
Aquarium silicone		https://www.amazon.ca/s?k=aquarium+silicone&ref=nb_sb_noss_2
Glass chromatography column		https://www.bio-rad.com/fr-ca/sku/7371517-econo-column-chromatography-columns-1-5-15-cm?ID=7371517
